# Accuracy of somatic variant detection workflows for whole genome sequencing experiments

**DOI:** 10.1101/2021.06.10.446467

**Authors:** Roman Jaksik, Jacek Rosiak, Paweł Zawadzki, Paweł Sztromwasser

## Abstract

Whole genome sequencing (WGS) becomes increasingly important for advancing personalized cancer care, driving not only basic science studies but also entering into clinical applications. Translating raw WGS data into the right clinical decision requires high accuracy of somatic variant detection, therefore novel data analysis methods have to be carefully evaluated.

In this work we tested the performance of well-established somatic variant detection workflows: GATK, CPG-WGS, DRAGEN and Strelka2. By utilizing both real data, with well-defined mutations, and synthetic mutations spiked-in into real data, we were able to assess sensitivity and precision of each workflow, for various coverage and tumor purity levels.

Individual tools excelled in different evaluation approaches, however the results demonstrated that DRAGEN has the highest overall performance when sensitivity is preferred over precision, and the opposite is true for CGP-WGS. The differences in results obtained using synthetic and real datasets, indicate that benchmarks based only on a single reference set may provide an incomplete picture.
