## Supplemental table 1 for "Accuracy of somatic variant detection workflows for whole genome sequencing experiments"

### Sheet: FP_stats
Sample	Coverage	Workflow	VariantType	FP
HG001T	20X	CGP-WGS	indels	1
HG001T	30X	CGP-WGS	indels	2
HG001T	40X	CGP-WGS	indels	4
HG001T	60X	CGP-WGS	indels	16
HG001T	20X	CGP-WGS	SNVs	232
HG001T	30X	CGP-WGS	SNVs	140
HG001T	40X	CGP-WGS	SNVs	122
HG001T	60X	CGP-WGS	SNVs	130
HG001T	20X	DRAGEN	indels	9
HG001T	30X	DRAGEN	indels	14
HG001T	40X	DRAGEN	indels	22
HG001T	60X	DRAGEN	indels	33
HG001T	20X	DRAGEN	SNVs	44
HG001T	30X	DRAGEN	SNVs	79
HG001T	40X	DRAGEN	SNVs	104
HG001T	60X	DRAGEN	SNVs	135
HG001T	20X	GATK	indels	29
HG001T	30X	GATK	indels	54
HG001T	40X	GATK	indels	97
HG001T	60X	GATK	indels	153
HG001T	20X	GATK	SNVs	20
HG001T	30X	GATK	SNVs	56
HG001T	40X	GATK	SNVs	87
HG001T	60X	GATK	SNVs	222
HG001T	20X	Strelka2	indels	193
HG001T	30X	Strelka2	indels	151
HG001T	40X	Strelka2	indels	141
HG001T	60X	Strelka2	indels	139
HG001T	20X	Strelka2	SNVs	644
HG001T	30X	Strelka2	SNVs	435
HG001T	40X	Strelka2	SNVs	349
HG001T	60X	Strelka2	SNVs	323
HG002	20X	CGP-WGS	indels	0
HG002	30X	CGP-WGS	indels	0
HG002	40X	CGP-WGS	indels	1
HG002	60X	CGP-WGS	indels	1
HG002	20X	CGP-WGS	SNVs	48
HG002	30X	CGP-WGS	SNVs	37
HG002	40X	CGP-WGS	SNVs	35
HG002	60X	CGP-WGS	SNVs	45
HG002	20X	DRAGEN	indels	1
HG002	30X	DRAGEN	indels	4
HG002	40X	DRAGEN	indels	4
HG002	60X	DRAGEN	indels	8
HG002	20X	DRAGEN	SNVs	3
HG002	30X	DRAGEN	SNVs	4
HG002	40X	DRAGEN	SNVs	4
HG002	60X	DRAGEN	SNVs	7
HG002	20X	GATK	indels	59
HG002	30X	GATK	indels	66
HG002	40X	GATK	indels	69
HG002	60X	GATK	indels	107
HG002	20X	GATK	SNVs	16
HG002	30X	GATK	SNVs	51
HG002	40X	GATK	SNVs	96
HG002	60X	GATK	SNVs	166
HG002	20X	Strelka2	indels	20
HG002	30X	Strelka2	indels	14
HG002	40X	Strelka2	indels	19
HG002	60X	Strelka2	indels	23
HG002	20X	Strelka2	SNVs	34
HG002	30X	Strelka2	SNVs	20
HG002	40X	Strelka2	SNVs	23
HG002	60X	Strelka2	SNVs	25
