## Supplemental table 2 for "Accuracy of somatic variant detection workflows for whole genome sequencing experiments"

### Sheet: StatTab
Dataset	Coverage	Workflow	VariantType	TotalTruth	TotalQuery	TP	FP	FN	Recall	Precision	F1
Fang2019	20X	CGP-WGS	SNVs	39632	72585	29218	43367	10414	0.737233	0.402535	0.520741
Fang2020	20X	DRAGEN	SNVs	39632	107803	31376	76427	8256	0.791683	0.291049	0.425625
Fang2021	20X	GATK	SNVs	39632	63437	27980	35457	11652	0.705995	0.441068	0.542937
Fang2022	20X	Strelka2	SNVs	39632	114483	31903	82580	7729	0.804981	0.27867	0.414016
Fang2023	30X	CGP-WGS	SNVs	39632	75634	31333	44301	8299	0.790599	0.414271	0.543664
Fang2024	30X	DRAGEN	SNVs	39632	112198	33743	78455	5889	0.851408	0.300745	0.444484
Fang2025	30X	DRAGENTumorOnly	SNVs	39632	3074872	34624	3040248	5008	0.873637	0.0112603	0.022234
Fang2026	30X	GATK	SNVs	39632	57181	26503	30678	13129	0.668727	0.463493	0.547509
Fang2027	30X	Strelka2	SNVs	39632	118459	34186	84273	5446	0.862586	0.288589	0.432485
Fang2028	40X	CGP-WGS	SNVs	39632	77240	32337	44903	7295	0.815932	0.418656	0.553375
Fang2029	40X	DRAGEN	SNVs	39632	114655	34994	79661	4638	0.882973	0.305211	0.453622
Fang2030	40X	DRAGENTumorOnly	SNVs	39632	3082521	35978	3046543	3654	0.907802	0.0116716	0.0230469
Fang2031	40X	GATK	SNVs	39632	64381	29069	35312	10563	0.733473	0.451515	0.558949
Fang2032	40X	Strelka2	SNVs	39632	120919	35402	85517	4230	0.893268	0.292775	0.441006
Fang2033	60X	CGP-WGS	SNVs	39632	79488	33486	46002	6146	0.844923	0.421271	0.562223
Fang2034	60X	DRAGEN	SNVs	39632	117580	36289	81291	3343	0.915649	0.308632	0.461657
Fang2035	60X	DRAGENTumorOnly	SNVs	39632	3088515	37304	3051211	2328	0.94126	0.0120783	0.0238505
Fang2036	20X	CGP-WGS	indels	1939	1411	888	523	1051	0.457968	0.629341	0.530149
Fang2037	60X	GATK	SNVs	39632	63196	29556	33640	10076	0.745761	0.467688	0.574863
Fang2038	30X	CGP-WGS	indels	1939	1921	1137	784	802	0.586385	0.591879	0.589119
Fang2039	40X	CGP-WGS	indels	1939	2251	1249	1002	690	0.644146	0.554865	0.596181
Fang2040	60X	Strelka2	SNVs	39632	123800	36633	87167	2999	0.924329	0.295905	0.448297
Fang2041	60X	CGP-WGS	indels	1939	2707	1361	1346	578	0.701908	0.502771	0.58588
Fang2042	20X	GATK	indels	1939	6325	1200	5125	739	0.618876	0.189723	0.290416
Fang2043	30X	GATK	indels	1939	6815	1231	5584	708	0.634863	0.180631	0.281243
Fang2044	40X	GATK	indels	1939	7803	1357	6446	582	0.699845	0.173907	0.278588
Fang2045	60X	GATK	indels	1939	8108	1423	6685	516	0.733883	0.175506	0.283269
Fang2046	20X	DRAGEN	indels	1939	18447	1551	16896	388	0.799897	0.0840787	0.152163
Fang2047	20X	Strelka2	indels	1939	18704	1567	17137	372	0.808149	0.0837789	0.151819
Fang2048	30X	DRAGEN	indels	1939	19917	1685	18232	254	0.869005	0.0846011	0.154191
Fang2049	30X	Strelka2	indels	1939	19996	1667	18329	272	0.859722	0.0833667	0.151995
Fang2050	40X	DRAGEN	indels	1939	20575	1734	18841	205	0.894275	0.084277	0.154037
Fang2051	40X	Strelka2	indels	1939	20594	1717	18877	222	0.885508	0.0833738	0.152399
Fang2052	60X	Strelka2	indels	1939	21190	1758	19432	181	0.906653	0.0829637	0.152017
Fang2053	60X	DRAGEN	indels	1939	21387	1790	19597	149	0.923156	0.0836957	0.153477
Fang2054	30X	DRAGENTumorOnly	indels	1939	669941	1724	668217	215	0.889118	0.00257336	0.00513187
Fang2055	40X	DRAGENTumorOnly	indels	1939	677289	1780	675509	159	0.917999	0.00262812	0.00524124
Fang2056	60X	DRAGENTumorOnly	indels	1939	683106	1828	681278	111	0.942754	0.00267601	0.00533688
Synthetic	20X	CGP-WGS	indels	1697	322	249	73	1448	0.14673	0.773292	0.246657
Synthetic	30X	CGP-WGS	indels	1697	412	303	109	1394	0.17855	0.735437	0.28734
Synthetic	40X	CGP-WGS	indels	1697	505	365	140	1332	0.215085	0.722772	0.331517
Synthetic	60X	CGP-WGS	indels	1697	701	487	214	1210	0.286977	0.694722	0.406172
Synthetic	20X	CGP-WGS	SNVs	16689	4921	4658	263	12031	0.279106	0.946556	0.431097
Synthetic	30X	CGP-WGS	SNVs	16689	5358	5214	144	11475	0.312421	0.973124	0.47299
Synthetic	40X	CGP-WGS	SNVs	16689	5785	5674	111	11015	0.339984	0.980812	0.504939
Synthetic	60X	CGP-WGS	SNVs	16689	6518	6336	182	10353	0.379651	0.972077	0.546042
Synthetic	20X	DRAGEN	indels	1697	561	403	158	1294	0.237478	0.71836	0.356953
Synthetic	30X	DRAGEN	indels	1697	729	518	211	1179	0.305245	0.710562	0.42704
Synthetic	40X	DRAGEN	indels	1697	871	625	246	1072	0.368297	0.717566	0.48676
Synthetic	60X	DRAGEN	indels	1697	1076	756	320	941	0.445492	0.702602	0.545258
Synthetic	20X	DRAGEN	SNVs	16689	6126	6071	55	10618	0.363773	0.991022	0.532194
Synthetic	30X	DRAGEN	SNVs	16689	7785	7692	93	8997	0.460902	0.988054	0.628585
Synthetic	40X	DRAGEN	SNVs	16689	9106	8976	130	7713	0.537839	0.985724	0.695949
Synthetic	60X	DRAGEN	SNVs	16689	10560	10406	154	6283	0.623524	0.985417	0.763771
Synthetic	20X	DRAGENTumorOnly	SNVs	16689	3707109	6203	3700906	10486	0.371682	0.00167327	0.00333154
Synthetic	30X	DRAGENTumorOnly	SNVs	16689	3728422	7986	3720436	8703	0.478519	0.00214192	0.00426476
Synthetic	40X	DRAGENTumorOnly	SNVs	16689	3736607	9492	3727115	7197	0.568758	0.00254027	0.00505795
Synthetic	20X	DRAGENTumorOnly	indels	1697	642754	397	642357	1300	0.233942	0.000617655	0.00123206
Synthetic	30X	DRAGENTumorOnly	indels	1697	680994	528	680466	1169	0.311137	0.000775337	0.00154682
Synthetic	60X	DRAGENTumorOnly	SNVs	16689	3744204	11647	3732557	5042	0.697885	0.00311067	0.00619374
Synthetic	40X	DRAGENTumorOnly	indels	1697	701231	634	700597	1063	0.3736	0.000904124	0.00180388
Synthetic	60X	DRAGENTumorOnly	indels	1697	722642	784	721858	913	0.461992	0.00108491	0.00216473
Synthetic	20X	GATK	indels	1697	634	422	212	1275	0.248674	0.665615	0.362076
Synthetic	30X	GATK	indels	1697	804	541	263	1156	0.318798	0.672886	0.432627
Synthetic	40X	GATK	indels	1697	996	649	347	1048	0.38244	0.651606	0.48199
Synthetic	60X	GATK	indels	1697	1301	790	511	907	0.465527	0.607225	0.527018
Synthetic	20X	GATK	SNVs	16689	5858	5711	147	10978	0.342201	0.974906	0.506586
Synthetic	30X	GATK	SNVs	16689	7522	7292	230	9397	0.436935	0.969423	0.602371
Synthetic	40X	GATK	SNVs	16689	8772	8509	263	8180	0.509857	0.970018	0.668395
Synthetic	60X	GATK	SNVs	16689	10918	10488	430	6201	0.628438	0.960615	0.759807
Synthetic	20X	Strelka2	indels	1697	777	392	385	1305	0.230996	0.504505	0.316896
Synthetic	30X	Strelka2	indels	1697	834	459	375	1238	0.270477	0.55036	0.362702
Synthetic	40X	Strelka2	indels	1697	959	565	394	1132	0.33294	0.589155	0.425452
Synthetic	60X	Strelka2	indels	1697	1117	696	421	1001	0.410136	0.623098	0.49467
Synthetic	20X	Strelka2	SNVs	16689	6743	5991	752	10698	0.358979	0.888477	0.511352
Synthetic	30X	Strelka2	SNVs	16689	8065	7547	518	9142	0.452214	0.935772	0.60976
Synthetic	40X	Strelka2	SNVs	16689	8853	8431	422	8258	0.505183	0.952333	0.660168
Synthetic	60X	Strelka2	SNVs	16689	10548	10159	389	6530	0.608724	0.963121	0.745971
