## Supplemental table 3 for "Accuracy of somatic variant detection workflows for whole genome sequencing experiments"

### Sheet: StatTab
Dataset	Coverage	Workflow	VariantType	TotalTruth	TotalQuery	TP	FP	FN	Recall	Precision	F1
Fang2019	30X-purity20	CGP-WGS	SNVs	39632	29018	7148	21870	32484	0.180359	0.24633	0.208245
Fang2019	30X-purity20	CGP-WGS	indels	1939	271	191	80	1748	0.0985044	0.704797	0.172851
Fang2019	30X-purity50	CGP-WGS	SNVs	39632	63427	23639	39788	15993	0.596462	0.372696	0.458747
Fang2019	30X-purity50	CGP-WGS	indels	1939	1119	722	397	1217	0.372357	0.645219	0.472204
Fang2019	30X-purity80	CGP-WGS	SNVs	39632	72306	29360	42946	10272	0.740816	0.406052	0.524576
Fang2019	30X-purity80	CGP-WGS	indels	1939	1675	1033	642	906	0.532749	0.616716	0.571666
Fang2019	30X-purity100	CGP-WGS	SNVs	39632	75634	31333	44301	8299	0.790599	0.414271	0.543664
Fang2019	30X-purity100	CGP-WGS	indels	1939	1921	1137	784	802	0.586385	0.591879	0.589119
Fang2019	30X-purity20	DRAGEN	indels	1939	10240	857	9383	1082	0.44198	0.0836914	0.140734
Fang2019	30X-purity20	DRAGEN	SNVs	39632	73224	17627	55597	22005	0.444767	0.240727	0.31238
Fang2019	30X-purity50	DRAGEN	indels	1939	17147	1426	15721	513	0.735431	0.0831632	0.149429
Fang2019	30X-purity50	DRAGEN	SNVs	39632	103375	29106	74269	10526	0.734407	0.281557	0.407057
Fang2019	30X-purity80	DRAGEN	indels	1939	19146	1629	17517	310	0.840124	0.085083	0.154517
Fang2019	30X-purity80	DRAGEN	SNVs	39632	110003	32536	77467	7096	0.820953	0.295774	0.434872
Fang2019	30X-purity100	DRAGEN	indels	1939	19917	1685	18232	254	0.869005	0.0846011	0.154191
Fang2019	30X-purity100	DRAGEN	SNVs	39632	112198	33743	78455	5889	0.851408	0.300745	0.444484
Fang2019	30X-purity20	GATK	indels	1939	1140	481	659	1458	0.248066	0.42193	0.312439
Fang2019	30X-purity20	GATK	SNVs	39632	22495	13060	9435	26572	0.329532	0.580573	0.420429
Fang2019	30X-purity50	GATK	indels	1939	2948	945	2003	994	0.487365	0.320556	0.38674
Fang2019	30X-purity50	GATK	SNVs	39632	48273	24923	23350	14709	0.628861	0.516293	0.567044
Fang2019	30X-purity80	GATK	indels	1939	5409	1230	4179	709	0.634348	0.227399	0.334785
Fang2019	30X-purity80	GATK	SNVs	39632	61507	28243	33264	11389	0.712631	0.459184	0.558499
Fang2019	30X-purity100	GATK	indels	1939	6815	1231	5584	708	0.634863	0.180631	0.281243
Fang2019	30X-purity100	GATK	SNVs	39632	57181	26503	30678	13129	0.668727	0.463493	0.547509
Fang2019	30X-purity20	Strelka2	indels	1939	7503	582	6921	1357	0.300155	0.077569	0.123279
Fang2019	30X-purity20	Strelka2	SNVs	39632	63565	14861	48704	24771	0.374975	0.233792	0.288012
Fang2019	30X-purity50	Strelka2	indels	1939	14710	1331	13379	608	0.686436	0.0904827	0.159889
Fang2019	30X-purity50	Strelka2	SNVs	39632	101228	28335	72893	11297	0.714953	0.279913	0.402314
Fang2019	30X-purity80	Strelka2	indels	1939	17701	1587	16114	352	0.818463	0.089656	0.161609
Fang2019	30X-purity80	Strelka2	SNVs	39632	113313	32701	80612	6931	0.825116	0.28859	0.427618
Fang2019	30X-purity100	Strelka2	indels	1939	19996	1667	18329	272	0.859722	0.0833667	0.151995
Fang2019	30X-purity100	Strelka2	SNVs	39632	118459	34186	84273	5446	0.862586	0.288589	0.432485
